# Enterococcal quorum-controlled protease alters phage infection

**DOI:** 10.1101/2024.05.10.593607

**Authors:** Emma K. Sheriff, Fernanda Salvato, Shelby E. Andersen, Anushila Chatterjee, Manuel Kleiner, Breck A. Duerkop

**Author notes:** Correspondence: Breck A. Duerkop, 1.

## Abstract

Increased prevalence of multidrug resistant bacterial infections has sparked interest in alternative antimicrobials, including bacteriophages (phages). Limited understanding of the phage infection process hampers our ability to utilize phages to their full therapeutic potential. To understand phage infection dynamics we performed proteomics on *Enterococcus faecalis* infected with the phage VPE25. We discovered numerous uncharacterized phage proteins are produced during phage infection of *Enterococcus faecalis*. Additionally, we identified hundreds of changes in bacterial protein abundances during infection. One such protein, enterococcal gelatinase (GelE), an *fsr* quorum sensing regulated protease involved in biofilm formation and virulence, was reduced during VPE25 infection. Plaque assays showed that mutation of either the *fsrA* or *gelE* resulted in plaques with a “halo” morphology and significantly larger diameters, suggesting decreased protection from phage infection. GelE-associated protection during phage infection is dependent on the murein hydrolase regulator LrgA and antiholin-like protein LrgB, whose expression have been shown to be regulated by GelE. Our work may be leveraged in the development of phage therapies that can modulate the production of GelE thereby altering biofilm formation and decreasing *E. faecalis* virulence.
