## Supplementary Table 2 for "Enterococcal quorum-controlled protease alters phage infection"

### Sheet: Phage_TPM
Accession	TPM.0	TPM.10	TPM.20	TPM.40
SCO93380.1	6022.93	1445.51	999.328	121.523
SCO93381.1	1488.16	684.827	270.963	78.6762
SCO93382.1	5178.93	1771.21	423.792	101.183
SCO93384.1	23170.7	78445.4	2284.37	520.358
SCO93385.1	1080.23	154.268	43.3103	71.8205
SCO93386.1	1893.12	242.842	47.4614	44.821
SCO93387.1	6609.2	892.782	159.977	38.718
SCO93388.1	6078.61	597.649	156.671	29.0011
SCO93389.1	4857.22	1900.88	376.672	85.8953
SCO93390.1	57492.4	20409.3	13147.2	1138.47
SCO93391.1	7962.16	970.068	746.414	80.925
SCO93392.1	6198.63	662.079	247.245	49.6618
SCO93393.1	23130.5	4296.56	1372.07	315.134
SCO93394.1	2118.4	618.896	181.921	202.602
SCO93395.1	8864.86	3511.56	707.722	426.559
SCO93396.1	1723.15	511.363	89.7478	35.4975
SCO93397.1	11866	6045.62	1566.63	461.096
SCO93398.1	7363.84	5400.97	1070.65	368.609
SCO93399.1	9269.1	5162.66	1466.85	342.799
SCO93400.1	4564.29	4223.62	1161.02	173.675
SCO93401.1	5346.9	3176.04	1330.43	155.277
SCO93402.1	3767.74	2526.05	341.958	166.172
SCO93403.1	6826.87	2726.34	344.331	118.307
SCO93404.1	5517.54	1873.55	306.563	129.796
SCO93405.1	30908.2	943.187	286.005	42.3622
SCO93406.1	22579.4	12546.9	1851.54	511.611
SCO93407.1	11494.8	2960.87	550.734	328.987
SCO93408.1	2093.6	840.369	201.008	150.994
SCO93409.1	16223.7	12044.2	1720.92	522.743
SCO93410.1	4544.56	1613.2	487.119	378.746
SCO93411.1	2767.69	1471.02	437.125	125.611
SCO93412.1	9933.28	2462.67	1448.14	302.702
SCO93413.1	5712.33	3266.42	1218.24	487.066
SCO93414.1	17150.6	7735.4	6073.04	913.038
SCO93415.1	9039.38	4203.63	3601.06	530.336
SCO93416.1	2609.24	1367.36	1114.93	182.926
SCO93418.1	1766.32	415.298	136.511	192.155
SCO93419.1	4779.93	918.095	248.768	212.521
SCO93420.1	2613.11	1259.16	337.967	161.793
SCO93421.1	1903.46	1264.92	258.848	156.2
SCO93422.1	3655.96	1726.75	555.554	215.673
SCO93423.1	4276.92	795.72	188.094	102.807
SCO93424.1	4097.87	830.739	281.536	261.774
SCO93425.1	1528.85	392.976	147.439	79.7733
SCO93426.1	84.8121	63.9896	5.77766	1.59776
SCO93427.1	2943.64	190.59	112.993	16.5313
SCO93428.1	5912.57	4321.5	1199.6	103.417
SCO93429.1	13307.4	1788.25	1173.63	85.8804
SCO93430.1	5161.29	1975.26	471.777	254.052
SCO93431.1	6871.92	3833.25	1043.95	271.048
SCO93432.1	8197.62	3199.68	1089.82	714.056
SCO93433.1	7936.33	4474.52	990.782	349.782
SCO93434.1	1778.49	425.807	178.566	152.936
SCO93435.1	2009.24	1215.01	396.029	236.804
SCO93436.1	3560.41	1069.35	662.897	155.384
SCO93437.1	11148.9	2129.84	906.699	235.397
SCO93438.1	4616.99	1571.26	576.526	280.786
SCO93439.1	10716.3	3396.58	2013.61	339.196
SCO93440.1	1980.74	414.862	345.848	46.0772
SCO93441.1	23655.2	3593.64	2582.53	320.759
SCO93442.1	1629.85	631.489	217.321	81.9509
SCO93443.1	8050.97	2612	709.913	98.8117
SCO93444.1	6754.12	2328.06	785.817	90.6585
SCO93445.1	6744.28	780.197	374.096	54.193
SCO93446.1	2045.06	497.414	149.485	248.7
SCO93447.1	4394.17	790.461	198.073	98.7635
SCO93448.1	4467.07	1335.2	310.344	64.8694
SCO93449.1	1057.46	262.717	83.2477	15.2602
SCO93450.1	19383.3	5241.93	1539.86	209.665
SCO93451.1	13045.6	4652.43	823.348	269.551
SCO93452.1	4350.07	1471.4	538.746	427.507
SCO93453.1	16009.3	6006.97	1493.82	428.901
SCO93454.1	12223.6	4377.35	1235.86	424.274
SCO93455.1	2730.52	1340.02	575.402	377.362
SCO93456.1	8161.96	8404.77	5388.71	1892.47
SCO93457.1	1849.81	905.091	1854.68	171.003
SCO93458.1	1830.62	384.767	186.582	284.698
SCO93459.1	1951.38	418.077	89.3618	56.393
SCO93460.1	4727.28	557.458	212.393	43.6132
SCO93461.1	9097.1	1410.13	510.595	118.578
SCO93462.1	5904.03	928.717	405.173	124.597
SCO93463.1	1925.88	884.196	280.506	107.731
SCO93464.1	5611.08	1566.01	537.982	145.133
SCO93465.1	2204.34	959.253	281.38	99.8193
SCO93466.1	3209.64	9014.57	12827.8	962.366
SCO93467.1	13320.2	25490.5	84036	17034.4
SCO93468.1	5809.84	2214.03	1272.58	366.08
SCO93469.1	3706.74	286.96	337.292	43.0958
SCO93470.1	7909.91	1356.07	1531.09	298.219
SCO93471.1	2892.92	991.791	475.281	764.961
SCO93472.1	122211	6329.35	4461.32	508.169
SCO93473.1	15763.4	1196.54	646.932	177.976
SCO93474.1	4339.87	835.565	747.916	175.364
SCO93475.1	4237.54	1657.37	595.823	146.005
SCO93476.1	10498.9	1877.06	996.696	184.493
SCO93477.1	4264.3	1454.36	722.106	748.662
SCO93478.1	6069.44	1535.95	1049.47	197.338
SCO93479.1	2650.85	1061.84	507.912	407.957
SCO93480.1	29205.4	8765.94	4306.18	610.839
SCO93481.1	2467.83	119.782	129.238	38.2392
SCO93482.1	4270.08	251.581	213.813	37.1281
SCO93483.1	51286.6	966.565	1494.77	496.316
SCO93484.1	3659.87	715.464	399.695	356.906
SCO93485.1	92.2884	1961.29	1300.11	987.229
SCO93486.1	246.611	15525.1	21729.7	15541
SCO93487.1	235.848	11629.6	22059.3	48573.8
SCO93488.1	371.075	16341.7	33652.1	91167.9
SCO93489.1	291.647	9889.35	22668.4	29436
SCO93490.1	338.731	9544.38	10454.3	7214.7
SCO93491.1	484.142	10006.3	10568.7	6774.37
SCO93492.1	700.743	9385.94	9206.7	6095.54
SCO93493.1	1828.36	19486.5	15675.1	11320.8
SCO93494.1	1041.6	8406.29	8043.87	5370.6
SCO93495.1	1829.1	14588	24879.2	8275.18
SCO93496.1	1650.9	17987.1	23685.2	44679.9
SCO93497.1	3280.58	55829.4	100590	66745.2
SCO93498.1	1160.21	16626.8	25117.2	50336.9
SCO93499.1	3787.61	79506.9	98841.9	140232
SCO93500.1	2747.13	33872.7	50817.8	131300
SCO93501.1	1472.16	12377.4	21648.5	34768.6
SCO93502.1	1026.42	9183.25	5039.07	3122.96
SCO93503.1	6049.93	79489	90555.1	54900
SCO93504.1	6519.7	72647.2	62309.3	49761.7
SCO93505.1	4822.11	42984.9	33854.4	25639.6
SCO93506.1	2620.93	18718.3	12585.6	9778.13
SCO93507.1	19.7912	69.2476	200.331	183.241
SCO93508.1	2395.4	5875.1	4230.41	1216.42
SCO93509.1	13924.5	58697.5	75105.9	78642.7
SCO93510.1	2119.45	9826.05	14471.6	33579.8
SCO93511.1	3486.85	2691.22	1209.13	107.888
SCO93512.1	3580.41	1013.78	227.533	79.4058
