## Supplementary Table 3 for "Enterococcal quorum-controlled protease alters phage infection"

### Sheet: Phage_PSMs
Accession	Ph_0min_S1	Ph_0min_S2	Ph_0min_S3	Ph_10 min_S1	Ph_10min_S3	Ph_10min_S4	Ph_20min_S1	Ph_20min_S3	Ph_20minS4	Ph_40min_S1	Ph_40min_S2	Ph_40min_S3	Ph_40min_S4
Phage_SCO93380.1				1		5	4		6	8	5	11	5
Phage_SCO93381.1	8	6	5	34	38	40	34	39	28	30	26	34	36
Phage_SCO93382.1	15	14	12	59	41	47	35	30	46	36	44	49	32
Phage_SCO93383.1	2	2		7		6	6	2	10	2		1	2
Phage_SCO93386.1	3			1		2	3	2	9	3	2	5	4
Phage_SCO93388.1		3	4	1	1	7	7	10	20	21	5	21	11
Phage_SCO93389.1	44	44	42	169	157	223	106	185	174	191	201	188	206
Phage_SCO93390.1				2			4		12	4	1	6	4
Phage_SCO93393.1			1			1	7	3	4	4	2	6	8
Phage_SCO93394.1	5	7	2	3		5	15	5	9	14	8	16	14
Phage_SCO93395.1	1	1	2	3		1	5	1	1	3	3	4	2
Phage_SCO93397.1	12	4	8	130	62	93	54	108	99	99	101	90	99
Phage_SCO93398.1	1	1	5	68	60	76	31	69	64	72	56	63	48
Phage_SCO93399.1				1		2	8	5	5	7	7	6	6
Phage_SCO93400.1						2	4	13	6	4	4	4	7
Phage_SCO93401.1	2	2	3	42	31	30	15	26	33	61	58	49	44
Phage_SCO93402.1	1			34	27	57	36	33	44	48	50	49	43
Phage_SCO93403.1	3	4		32	33	100	69	76	98	108	84	85	93
Phage_SCO93404.1	1	2	5	23	1	23	26	19	32	26	17	21	22
Phage_SCO93406.1	29	38	20	491	476	251	187	233	223	269	287	208	234
Phage_SCO93407.1	4	4	4	1	9	7	22	15	35	49	14	38	31
Phage_SCO93408.1	1	3	4	3	8	20	33	17	55	39	25	50	59
Phage_SCO93409.1	34	48	35	678	432	291	322	235	244	287	275	266	284
Phage_SCO93410.1	6	3	4	31	11	9	27	8	19	16	18	28	27
Phage_SCO93413.1			1	2	6	1	8	2	1	5	2	7	5
Phage_SCO93415.1				1	6	9	12	15	15	26	19	14	12
Phage_SCO93418.1		2	2				6		2	1		2	1
Phage_SCO93419.1	4	3	2	8	3	5	11	8	13	7	9	11	12
Phage_SCO93420.1	7	4	6	16	6	18	31	11	25	20	18	22	21
Phage_SCO93422.1	2	1	5	95	53	118	40	68	77	74	95	83	84
Phage_SCO93423.1	27	35	38	30	21	47	67	60	47	103	90	87	96
Phage_SCO93425.1		1		6	8	4	8	5	4	7	4	9	3
Phage_SCO93429.1	1	1		1	1	1	1	2	5	3	5	2	5
Phage_SCO93430.1	3	4	3	10	1	5	8	4	7	4	6	9	8
Phage_SCO93431.1	11	3	4	77	127	103	54	93	93	122	119	123	106
Phage_SCO93432.1	17	9	16	47	59	36	31	39	35	46	37	45	36
Phage_SCO93433.1	7	5	8	198	187	201	119	179	126	198	179	213	189
Phage_SCO93434.1	5	2	7	1	2	6	27	6	12	16	13	32	27
Phage_SCO93435.1	4	2		16	8	14	16	16	25	17	13	23	21
Phage_SCO93436.1						2	1	4	4	4	3	4	4
Phage_SCO93437.1							2	1	3	1	1		2
Phage_SCO93438.1	2	1	2	12	19	60	37	67	55	100	71	73	65
Phage_SCO93442.1	14	7	13	81	70	74	60	36	53	61	48	72	67
Phage_SCO93443.1					3		12		15	9	2	8	9
Phage_SCO93444.1	2	1		2	4	12	34	28	32	48	35	31	29
Phage_SCO93447.1	36	21	5	23	18	31	33	42	35	51	39	54	41
Phage_SCO93448.1						1	4	3	8	7	3	6	5
Phage_SCO93449.1					2	2	4	4	4	5	4	4	4
Phage_SCO93450.1	6	5	1	8	11	17	13	12	14	15	18	14	12
Phage_SCO93451.1	21	12	16	121	109	97	106	91	81	122	115	111	105
Phage_SCO93452.1							1		2
Phage_SCO93453.1	5	2	1	21	18	58	52	61	65	72	72	85	78
Phage_SCO93455.1				6	8	14	12	7	24	13	14	21	17
Phage_SCO93456.1		1		7	5	11	23	22	13	15	20	27	20
Phage_SCO93459.1	10	9	8	2	2	9	13	8	14	10	9	9	10
Phage_SCO93460.1			3				4	3	5	4	3	3	5
Phage_SCO93463.1	4	4	3	39	34	65	62	49	68	56	69	61	76
Phage_SCO93464.1		1					4	1	5	6	3	5	6
Phage_SCO93465.1	8	6	7	116	63	65	79	56	70	68	67	95	69
Phage_SCO93467.1				7	14	5	16	13	46	33	32	31	46
Phage_SCO93468.1	2	2	12	3		1		3	1
Phage_SCO93471.1	1	1					5		6	3	2	5	5
Phage_SCO93473.1									4	2	1	3	1
Phage_SCO93475.1	1	1	1		1	1	5	1	2	2	1	3	2
Phage_SCO93476.1	1						2	1	4	5	3	2	4
Phage_SCO93477.1	6	6	5			4	2	6	7	6	4	4	3
Phage_SCO93478.1			2		3		4	1	5	6	6	6	11
Phage_SCO93479.1	2	2	4	32	38	21	15	23	15	18	16	19	17
Phage_SCO93480.1		1	1		1	1	6	3	6	3	1	3	3
Phage_SCO93484.1	11	2	1	3	1	3			2	1	2		3
Phage_SCO93485.1				10	10	16	35	6	25	15	11	22	22
Phage_SCO93486.1	1			5	22	35	41	50	61	95	83	93	102
Phage_SCO93488.1							5		5	2	1	3	2
Phage_SCO93490.1		1	5	90	73	56	86	65	91	86	86	104	84
Phage_SCO93491.1	3	1	4	37	29	69	70	68	85	111	105	101	89
Phage_SCO93492.1	4	6	9	123	173	101	108	102	114	123	129	129	117
Phage_SCO93493.1		1	4	18	1	9	19	13	20	30	16	19	19
Phage_SCO93494.1	5	4	7	98	96	84	90	93	109	131	127	117	121
Phage_SCO93496.1				6	18	27	43	50	68	69	44	62	61
Phage_SCO93497.1	31	30	37	168	253	167	168	314	225	286	271	264	271
Phage_SCO93498.1					5	2	15	6	24	43	28	33	31
Phage_SCO93499.1				1	2	1	5	2	4	4	3	6	3
Phage_SCO93500.1				1	1	9	6	6	11	10	7	10	9
Phage_SCO93501.1	1	3	5	1		1	17	22	17	20	7	20	20
Phage_SCO93502.1		1		1	2	5	10	2	6	11	9	18	7
Phage_SCO93503.1	47	117	75	676	798	1023	1075	1239	998	1434	1442	1477	1422
Phage_SCO93504.1	2	3	2	139	108	125	162	218	226	271	223	243	263
Phage_SCO93505.1	2	3	2	55	78	77	80	87	115	102	121	118	114
Phage_SCO93506.1		3	2	19	10	21	18	6	16	17	20	19	21
Phage_SCO93508.1						7	8	4	8	5	5	7	8
Phage_SCO93509.1		1	1	8	2	9	18	8	31	35	24	30	30
Phage_SCO93510.1							6		2	5	3	4	3
Phage_SCO93512.1	15	9	5	23	16	21	23	17	29	18	18	23	25
	9.44723	8.84927	9.50799	9.97357	8.50718	8.93292	10.2448	8.65423	9.11074	9.48614	9.11162	9.81142	9.07736

### Sheet: Phage_CLR
	CLR	CLR	CLR	CLR	CLR	CLR	CLR	CLR	CLR	CLR	CLR	CLR	CLR
Accession	Ph_0min_S1	Ph_0min_S2	Ph_0min_S3	Ph_10 min_S1	Ph_10min_S3	Ph_10min_S4	Ph_20min_S1	Ph_20min_S3	Ph_20minS4	Ph_40min_S1	Ph_40min_S2	Ph_40min_S3	Ph_40min_S4
Phage_SCO93380.1	#NUM!	#NUM!	#NUM!	-3.31811	#NUM!	-0.8372	-1.35682	#NUM!	-0.60261	-0.24582	-0.86578	0.16497	-0.86035
Phage_SCO93381.1	-0.23989	-0.5606	-0.92721	1.76935	2.15925	2.1628	1.73064	2.172	1.61979	1.66107	1.51273	1.793	1.98765
Phage_SCO93382.1	0.666999	0.661797	0.335821	2.56453	2.26887	2.39546	1.77246	1.79349	2.33599	1.9241	2.27172	2.32025	1.81773
Phage_SCO93383.1	-2.23989	-2.14556	#NUM!	-0.51075	#NUM!	-0.57417	-0.77186	-2.1134	0.13436	-2.24582	#NUM!	-3.29446	-2.18227
Phage_SCO93386.1	-1.65493	#NUM!	#NUM!	-3.31811	#NUM!	-2.15913	-1.77186	-2.1134	-0.01764	-1.66086	-2.18771	-0.97253	-1.18227
Phage_SCO93388.1	#NUM!	-1.5606	-1.24914	-3.31811	-3.08868	-0.35178	-0.54946	0.208523	1.13436	1.1465	-0.86578	1.09786	0.277158
Phage_SCO93389.1	2.21954	2.31387	2.14318	4.08277	4.20594	4.64177	3.3711	4.41798	4.25538	4.33161	4.46334	4.26013	4.50423
Phage_SCO93390.1	#NUM!	#NUM!	#NUM!	-2.31811	#NUM!	#NUM!	-1.35682	#NUM!	0.397395	-1.24582	-3.18771	-0.7095	-1.18227
Phage_SCO93393.1	#NUM!	#NUM!	-3.24914	#NUM!	#NUM!	-3.15913	-0.54946	-1.52844	-1.18757	-1.24582	-2.18771	-0.7095	-0.18227
Phage_SCO93394.1	-0.91796	-0.3382	-2.24914	-1.73315	#NUM!	-0.8372	0.550071	-0.79148	-0.01764	0.561534	-0.18771	0.705538	0.625082
Phage_SCO93395.1	-3.23989	-3.14556	-2.24914	-1.73315	#NUM!	-3.15913	-1.03489	-3.1134	-3.18757	-1.66086	-1.60275	-1.29446	-2.18227
Phage_SCO93397.1	0.345071	-1.14556	-0.24914	3.70426	2.86552	3.38003	2.39807	3.64148	3.44179	3.38354	3.4705	3.19739	3.44708
Phage_SCO93398.1	-3.23989	-3.14556	-0.92721	2.76935	2.81821	3.0888	1.59738	2.99512	2.81243	2.9241	2.61965	2.68282	2.40269
Phage_SCO93399.1	#NUM!	#NUM!	#NUM!	-3.31811	#NUM!	-2.15913	-0.35682	-0.79148	-0.86564	-0.43847	-0.38035	-0.7095	-0.59731
Phage_SCO93400.1	#NUM!	#NUM!	#NUM!	#NUM!	#NUM!	-2.15913	-1.35682	0.587035	-0.60261	-1.24582	-1.18771	-1.29446	-0.37492
Phage_SCO93401.1	-2.23989	-2.14556	-1.66418	2.07421	1.86552	1.74776	0.550071	1.58703	1.85683	2.68492	2.67027	2.32025	2.27716
Phage_SCO93402.1	-3.23989	#NUM!	#NUM!	1.76935	1.66621	2.67376	1.81311	1.93099	2.27186	2.33914	2.45615	2.32025	2.24399
Phage_SCO93403.1	-1.65493	-1.14556	#NUM!	1.68189	1.95571	3.48472	2.7517	3.13452	3.42714	3.50907	3.20461	3.11493	3.35689
Phage_SCO93404.1	-3.23989	-2.14556	-0.92721	1.20545	-3.08868	1.36443	1.34362	1.13452	1.81243	1.45462	0.899755	1.09786	1.27716
Phage_SCO93406.1	1.61809	2.10237	1.07279	5.62147	5.80614	4.81241	4.19008	4.75078	4.61333	4.82564	4.9772	4.40598	4.68809
Phage_SCO93407.1	-1.23989	-1.14556	-1.24914	-3.31811	0.081245	-0.35178	1.10261	0.793486	1.94172	2.36889	0.619647	1.95347	1.77192
Phage_SCO93408.1	-3.23989	-1.5606	-1.24914	-1.73315	-0.08868	1.1628	1.68758	0.974058	2.59379	2.03958	1.45615	2.34939	2.70037
Phage_SCO93409.1	1.84757	2.4394	1.88014	6.08703	5.66621	5.02574	4.9741	4.76311	4.74317	4.91909	4.91558	4.76082	4.96747
Phage_SCO93410.1	-0.65493	-1.5606	-1.24914	1.63609	0.370751	0.010793	1.39807	-0.1134	1.06036	0.75418	0.982217	1.51289	1.57261
Phage_SCO93413.1	#NUM!	#NUM!	-3.24914	-2.31811	-0.50372	-3.15913	-0.35682	-2.1134	-3.18757	-0.92389	-2.18771	-0.48711	-0.86035
Phage_SCO93415.1	#NUM!	#NUM!	#NUM!	-3.31811	-0.50372	0.010793	0.228143	0.793486	0.719323	1.45462	1.06022	0.512893	0.402689
Phage_SCO93418.1	#NUM!	-2.14556	-2.24914	#NUM!	#NUM!	#NUM!	-0.77186	#NUM!	-2.18757	-3.24582	#NUM!	-2.29446	-3.18227
Phage_SCO93419.1	-1.23989	-1.5606	-2.24914	-0.31811	-1.50372	-0.8372	0.102612	-0.1134	0.512872	-0.43847	-0.01778	0.16497	0.402689
Phage_SCO93420.1	-0.43254	-1.14556	-0.66418	0.681891	-0.50372	1.01079	1.59738	0.346027	1.45629	1.07611	0.982217	1.16497	1.21004
Phage_SCO93422.1	-2.23989	-3.14556	-0.92721	3.25175	2.63924	3.72351	1.96511	2.97406	3.07922	2.96363	3.38215	3.08058	3.21004
Phage_SCO93423.1	1.515	1.98372	1.99879	1.58878	1.30364	2.39546	2.70927	2.79349	2.36702	3.44068	3.30415	3.14848	3.40269
Phage_SCO93425.1	#NUM!	-3.14556	#NUM!	-0.73315	-0.08868	-1.15913	-0.35682	-0.79148	-1.18757	-0.43847	-1.18771	-0.12454	-1.59731
Phage_SCO93429.1	-3.23989	-3.14556	#NUM!	-3.31811	-3.08868	-3.15913	-3.35682	-2.1134	-0.86564	-1.66086	-0.86578	-2.29446	-0.86035
Phage_SCO93430.1	-1.65493	-1.14556	-1.66418	0.003819	-3.08868	-0.8372	-0.35682	-1.1134	-0.38021	-1.24582	-0.60275	-0.12454	-0.18227
Phage_SCO93431.1	0.21954	-1.5606	-1.24914	2.94868	3.9	3.52737	2.39807	3.42575	3.35159	3.68492	3.70711	3.64805	3.54565
Phage_SCO93432.1	0.847571	0.024367	0.750859	2.23648	2.79396	2.01079	1.59738	2.172	1.94172	2.27774	2.02175	2.19739	1.98765
Phage_SCO93433.1	-0.43254	-0.82363	-0.24914	4.31125	4.45821	4.49192	3.538	4.37041	3.78971	4.38354	4.29611	4.44025	4.37997
Phage_SCO93434.1	-0.91796	-2.14556	-0.44179	-3.31811	-2.08868	-0.57417	1.39807	-0.52844	0.397395	0.75418	0.512732	1.70554	1.57261
Phage_SCO93435.1	-1.23989	-2.14556	#NUM!	0.681891	-0.08868	0.648223	0.643181	0.886595	1.45629	0.841642	0.512732	1.2291	1.21004
Phage_SCO93436.1	#NUM!	#NUM!	#NUM!	#NUM!	#NUM!	-2.15913	-3.35682	-1.1134	-1.18757	-1.24582	-1.60275	-1.29446	-1.18227
Phage_SCO93437.1	#NUM!	#NUM!	#NUM!	#NUM!	#NUM!	#NUM!	-2.35682	-3.1134	-1.60261	-3.24582	-3.18771	#NUM!	-2.18227
Phage_SCO93438.1	-2.23989	-3.14556	-2.24914	0.266853	1.15925	2.74776	1.85263	2.95268	2.59379	3.39804	2.96204	2.89536	2.84009
Phage_SCO93442.1	0.567463	-0.3382	0.451299	3.02174	3.0406	3.05032	2.55007	2.05652	2.54035	2.68492	2.39725	2.87546	2.88382
Phage_SCO93443.1	#NUM!	#NUM!	#NUM!	#NUM!	-1.50372	#NUM!	0.228143	#NUM!	0.719323	-0.0759	-2.18771	-0.29446	-0.01235
Phage_SCO93444.1	-2.23989	-3.14556	#NUM!	-2.31811	-1.08868	0.425831	1.73064	1.69395	1.81243	2.33914	1.94158	1.65973	1.67571
Phage_SCO93447.1	1.93003	1.24676	-0.92721	1.20545	1.08125	1.79506	1.68758	2.27891	1.94172	2.4266	2.09769	2.46043	2.17528
Phage_SCO93448.1	#NUM!	#NUM!	#NUM!	#NUM!	#NUM!	-3.15913	-1.35682	-1.52844	-0.18757	-0.43847	-1.60275	-0.7095	-0.86035
Phage_SCO93449.1	#NUM!	#NUM!	#NUM!	#NUM!	-2.08868	-2.15913	-1.35682	-1.1134	-1.18757	-0.92389	-1.18771	-1.29446	-1.18227
Phage_SCO93450.1	-0.65493	-0.82363	-3.24914	-0.31811	0.370751	0.928331	0.343621	0.471558	0.619787	0.66107	0.982217	0.512893	0.402689
Phage_SCO93451.1	1.15243	0.439404	0.750859	3.60075	3.6795	3.44078	3.3711	3.39439	3.15228	3.68492	3.65778	3.49995	3.53197
Phage_SCO93452.1	#NUM!	#NUM!	#NUM!	#NUM!	#NUM!	#NUM!	-3.35682	#NUM!	-2.18757	#NUM!	#NUM!	#NUM!	#NUM!
Phage_SCO93453.1	-0.91796	-2.14556	-3.24914	1.07421	1.08125	2.69885	2.34362	2.81733	2.8348	2.9241	2.98222	3.11493	3.10313
Phage_SCO93455.1	#NUM!	#NUM!	#NUM!	-0.73315	-0.08868	0.648223	0.228143	-0.30605	1.39739	0.454619	0.619647	1.09786	0.90519
Phage_SCO93456.1	#NUM!	-3.14556	#NUM!	-0.51075	-0.76675	0.3003	1.16674	1.34603	0.512872	0.66107	1.13422	1.46043	1.13966
Phage_SCO93459.1	0.082036	0.024367	-0.24914	-2.31811	-2.08868	0.010793	0.343621	-0.1134	0.619787	0.076108	-0.01778	-0.12454	0.139655
Phage_SCO93460.1	#NUM!	#NUM!	-1.66418	#NUM!	#NUM!	#NUM!	-1.35682	-1.52844	-0.86564	-1.24582	-1.60275	-1.7095	-0.86035
Phage_SCO93463.1	-1.23989	-1.14556	-1.66418	1.96729	1.99878	2.86324	2.59738	2.5013	2.89989	2.56153	2.92082	2.63627	3.06565
Phage_SCO93464.1	#NUM!	-3.14556	#NUM!	#NUM!	#NUM!	#NUM!	-1.35682	-3.1134	-0.86564	-0.66086	-1.60275	-0.97253	-0.59731
Phage_SCO93465.1	-0.23989	-0.5606	-0.44179	3.53987	2.8886	2.86324	2.94696	2.69395	2.94171	2.84164	2.87838	3.27539	2.92625
Phage_SCO93467.1	#NUM!	#NUM!	#NUM!	-0.51075	0.718675	-0.8372	0.643181	0.587035	2.33599	1.79857	1.81229	1.65973	2.34129
Phage_SCO93468.1	-2.23989	-2.14556	0.335821	-1.73315	#NUM!	-3.15913	#NUM!	-1.52844	-3.18757	#NUM!	#NUM!	#NUM!	#NUM!
Phage_SCO93471.1	-3.23989	-3.14556	#NUM!	#NUM!	#NUM!	#NUM!	-1.03489	#NUM!	-0.60261	-1.66086	-2.18771	-0.97253	-0.86035
Phage_SCO93473.1	#NUM!	#NUM!	#NUM!	#NUM!	#NUM!	#NUM!	#NUM!	#NUM!	-1.18757	-2.24582	-3.18771	-1.7095	-3.18227
Phage_SCO93475.1	-3.23989	-3.14556	-3.24914	#NUM!	-3.08868	-3.15913	-1.03489	-3.1134	-2.18757	-2.24582	-3.18771	-1.7095	-2.18227
Phage_SCO93476.1	-3.23989	#NUM!	#NUM!	#NUM!	#NUM!	#NUM!	-2.35682	-3.1134	-1.18757	-0.92389	-1.60275	-2.29446	-1.18227
Phage_SCO93477.1	-0.65493	-0.5606	-0.92721	#NUM!	#NUM!	-1.15913	-2.35682	-0.52844	-0.38021	-0.66086	-1.18771	-1.29446	-1.59731
Phage_SCO93478.1	#NUM!	#NUM!	-2.24914	#NUM!	-1.50372	#NUM!	-1.35682	-3.1134	-0.86564	-0.66086	-0.60275	-0.7095	0.277158
Phage_SCO93479.1	-2.23989	-2.14556	-1.24914	1.68189	2.15925	1.23319	0.550071	1.41016	0.719323	0.924105	0.812292	0.953466	0.90519
Phage_SCO93480.1	#NUM!	-3.14556	-3.24914	#NUM!	-3.08868	-3.15913	-0.77186	-1.52844	-0.60261	-1.66086	-3.18771	-1.7095	-1.59731
Phage_SCO93484.1	0.21954	-2.14556	-3.24914	-1.73315	-3.08868	-1.57417	#NUM!	#NUM!	-2.18757	-3.24582	-2.18771	#NUM!	-1.59731
Phage_SCO93485.1	#NUM!	#NUM!	#NUM!	0.003819	0.233248	0.840868	1.77246	-0.52844	1.45629	0.66107	0.271724	1.16497	1.27716
Phage_SCO93486.1	-3.23989	#NUM!	#NUM!	-0.99618	1.37075	1.97015	2.00073	2.53045	2.74317	3.32403	3.18733	3.2447	3.49015
Phage_SCO93488.1	#NUM!	#NUM!	#NUM!	#NUM!	#NUM!	#NUM!	-1.03489	#NUM!	-0.86564	-2.24582	-3.18771	-1.7095	-2.18227
Phage_SCO93490.1	#NUM!	-3.14556	-0.92721	3.17374	3.10114	2.64822	3.06945	2.90896	3.32023	3.18044	3.23856	3.40598	3.21004
Phage_SCO93491.1	-1.65493	-3.14556	-1.24914	1.89134	1.7693	2.94939	2.77246	2.97406	3.22182	3.5486	3.52654	3.36375	3.29346
Phage_SCO93492.1	-1.23989	-0.5606	-0.07922	3.6244	4.34595	3.49908	3.39807	3.55902	3.64532	3.69669	3.82352	3.71677	3.68809
Phage_SCO93493.1	#NUM!	-3.14556	-1.24914	0.851816	-3.08868	0.010793	0.891108	0.587035	1.13436	1.66107	0.812292	0.953466	1.06565
Phage_SCO93494.1	-0.91796	-1.14556	-0.44179	3.2966	3.49628	3.23319	3.13503	3.42575	3.58062	3.7876	3.80098	3.5759	3.73659
Phage_SCO93496.1	#NUM!	#NUM!	#NUM!	-0.73315	1.08125	1.59576	2.06945	2.53045	2.89989	2.8627	2.27172	2.65973	2.74846
Phage_SCO93497.1	1.7143	1.76133	1.96031	4.07421	4.89431	4.22457	4.0355	5.18122	4.62621	4.91405	4.89444	4.74993	4.89988
Phage_SCO93498.1	#NUM!	#NUM!	#NUM!	#NUM!	-0.76675	-2.15913	0.550071	-0.52844	1.39739	2.18044	1.61965	1.74993	1.77192
Phage_SCO93499.1	#NUM!	#NUM!	#NUM!	-3.31811	-2.08868	-3.15913	-1.03489	-2.1134	-1.18757	-1.24582	-1.60275	-0.7095	-1.59731
Phage_SCO93500.1	#NUM!	#NUM!	#NUM!	-3.31811	-3.08868	0.010793	-0.77186	-0.52844	0.271864	0.076108	-0.38035	0.027466	-0.01235
Phage_SCO93501.1	-3.23989	-1.5606	-0.92721	-3.31811	#NUM!	-3.15913	0.730644	1.34603	0.899895	1.07611	-0.38035	1.02747	1.13966
Phage_SCO93502.1	#NUM!	-3.14556	#NUM!	-3.31811	-2.08868	-0.8372	-0.03489	-2.1134	-0.60261	0.213611	-0.01778	0.875463	-0.37492
Phage_SCO93503.1	2.3147	3.72481	2.97968	6.08277	6.55157	6.83946	6.7133	7.16156	6.77533	7.24001	7.30615	7.23399	7.29143
Phage_SCO93504.1	-2.23989	-1.5606	-2.24914	3.80083	3.66621	3.80665	3.98303	4.65478	4.63261	4.83633	4.61319	4.63035	4.85665
Phage_SCO93505.1	-2.23989	-1.5606	-2.24914	2.46325	3.19672	3.10765	2.96511	3.32954	3.65792	3.4266	3.73116	3.58818	3.65062
Phage_SCO93506.1	#NUM!	-1.5606	-2.24914	0.929818	0.233248	1.23319	0.813106	-0.52844	0.812432	0.841642	1.13422	0.953466	1.21004
Phage_SCO93508.1	#NUM!	#NUM!	#NUM!	#NUM!	#NUM!	-0.35178	-0.35682	-1.1134	-0.18757	-0.92389	-0.86578	-0.48711	-0.18227
Phage_SCO93509.1	#NUM!	-3.14556	-3.24914	-0.31811	-2.08868	0.010793	0.813106	-0.1134	1.76663	1.88346	1.39725	1.61243	1.72462
Phage_SCO93510.1	#NUM!	#NUM!	#NUM!	#NUM!	#NUM!	#NUM!	-0.77186	#NUM!	-2.18757	-0.92389	-1.60275	-1.29446	-1.59731
Phage_SCO93512.1	0.666999	0.024367	-0.92721	1.20545	0.91132	1.23319	1.16674	0.974058	1.67041	0.924105	0.982217	1.2291	1.46158
	0	0	0	0	0	0	0	0	0	0	0	0	0

### Sheet: DE_proteins
T: Accession	N: Student's T-test q-value Ph_0min_Ph_10min	N: Student's T-test q-value Ph_0min_Ph_20min	N: Student's T-test q-value Ph_0min_Ph_40min	N: Student's T-test q-value Ph_10min_Ph_20min	N: Student's T-test q-value Ph_10min_Ph_40min	N: Student's T-test q-value Ph_20min_Ph_40min	Description
Phage_SCO93380.1	0.173613	0.048842	0	0.666381	0.048889	0.557833	hypothetical protein [Enterococcus phage VPE25]
Phage_SCO93381.1	0	0	0	0.497315	0.136971	0.907939	hypothetical protein [Enterococcus phage VPE25]
Phage_SCO93382.1	0	0	0	0.200533	0.109639	0.903045	hypothetical protein [Enterococcus phage VPE25]
Phage_SCO93383.1	0.497105	0.028389	0.893783	0.665383	0.362192	0.3396	hypothetical protein [Enterococcus phage VPE25]
Phage_SCO93386.1	0.965023	0.054597	0.011012	0.214857	0.034256	0.933385	hypothetical protein [Enterococcus phage VPE25]
Phage_SCO93388.1	0.992364	0.012716	0.0044	0.1856	0.048	0.969122	hypothetical protein [Enterococcus phage VPE25]
Phage_SCO93389.1	0	0	0	0.52256	0.651674	0.65903	DNA ligase, phage-associated [Enterococcus phage VPE25]
Phage_SCO93390.1	0.40107	0.059846	0.001479	0.3686	0.068302	0.981822	hypothetical protein [Enterococcus phage VPE25]
Phage_SCO93393.1	0.966306	0	0.000848	0.125333	0.010154	0.987565	hypothetical protein [Enterococcus phage VPE25]
Phage_SCO93394.1	0.435297	0.07894	0.003641	0.22175	0.028914	0.687657	hypothetical protein [Enterococcus phage VPE25]
Phage_SCO93395.1	0.961857	0.643912	0.002027	0.67922	0.09131	0.685895	Lysine decarboxylase family [Enterococcus phage VPE25]
Phage_SCO93397.1	0	0	0	0.782186	0.812449	0.834812	Purine trans deoxyribosylase (Nucleoside deoxyribosyltransferase-I) [Enterococcus phage VPE25]
Phage_SCO93398.1	0	0	0	0.48169	0.188845	0.878389	Deoxyguanosine kinase [Enterococcus phage VPE25]
Phage_SCO93399.1	0.146847	0	0	0.18	0.007556	0.777585	NrdR-regulated deoxyribonucleotide transporter, PnuC-like [Enterococcus phage VPE25]
Phage_SCO93400.1	0.314727	0	0	0.199556	0.019826	0.78761	hypothetical protein [Enterococcus phage VPE25]
Phage_SCO93401.1	0	0	0	0.338982	0.02256	0.3568	hypothetical protein [Enterococcus phage VPE25]
Phage_SCO93402.1	0	0	0	0.930681	0.355158	0.314545	hypothetical protein [Enterococcus phage VPE25]
Phage_SCO93403.1	0.006629	0	0.000538	0.384968	0.121548	0.815349	hypothetical protein [Enterococcus phage VPE25]
Phage_SCO93404.1	0.21346	0	0.000475	0.421493	0.35626	0.7276	hypothetical protein [Enterococcus phage VPE25]
Phage_SCO93406.1	0	0	0	0.224706	0.064235	0.801619	hypothetical protein [Enterococcus phage VPE25]
Phage_SCO93407.1	1	0	0.0005	0.222815	0.0394	0.800333	hypothetical protein [Enterococcus phage VPE25]
Phage_SCO93408.1	0.117379	0	0.000519	0.215529	0.033297	0.805424	hypothetical protein [Enterococcus phage VPE25]
Phage_SCO93409.1	0	0	0	0.193333	0.05	0.80131	hypothetical protein [Enterococcus phage VPE25]
Phage_SCO93410.1	0.0174	0.002033	0.000528	0.880584	0.363189	0.772245	hypothetical protein [Enterococcus phage VPE25]
Phage_SCO93413.1	0.049417	0.025634	0.000444	0.933733	0.35936	0.785	hypothetical protein [Enterococcus phage VPE25]
Phage_SCO93415.1	0.02781	0	0	0.275644	0.068769	0.772873	hypothetical protein [Enterococcus phage VPE25]
Phage_SCO93419.1	0.119929	0	0.000431	0.21925	0.05166	0.867143	phage protein [Enterococcus phage VPE25]
Phage_SCO93420.1	0.04687	0.002255	0	0.372246	0.138059	0.982562	Replicative DNA helicase (DnaB) [Enterococcus phage VPE25]
Phage_SCO93422.1	0	0	0	0.411273	0.880435	0.629231	Single-stranded-DNA-specific exonuclease RecJ [Enterococcus phage VPE25]
Phage_SCO93423.1	0.955805	0.002102	0	0.184909	0.0068	0.264	hypothetical protein [Enterococcus phage VPE25]
Phage_SCO93425.1	0	0	0.000491	0.798897	0.745	0.970713	hypothetical protein [Enterococcus phage VPE25]
Phage_SCO93429.1	0.409479	0.066634	0.0008	0.311926	0.016667	0.794553	hypothetical protein [Enterococcus phage VPE25]
Phage_SCO93430.1	0.967605	0.001968	0.004293	0.586857	0.4312	0.961012	hypothetical protein [Enterococcus phage VPE25]
Phage_SCO93431.1	0	0	0	0.485	0.483904	0.478133	Thymidylate synthase [Enterococcus phage VPE25]
Phage_SCO93432.1	0.003375	0.002296	0.000509	0.305385	0.364256	0.676125	Deoxyuridine 5'-triphosphate nucleotidohydrolase [Enterococcus phage VPE25]
Phage_SCO93433.1	0	0	0	0.218788	0.484476	0.430462	b-gt beta glucosyl transferase [Enterococcus phage VPE25]
Phage_SCO93434.1	0.47728	0.028	0.000789	0.1972	0.013636	0.703	Ribonuclease HI [Enterococcus phage VPE25]
Phage_SCO93435.1	0.014667	0.002175	0.000836	0.284333	0.13809	0.959907	Nucleotide sugar synthetase-like protein [Enterococcus phage VPE25]
Phage_SCO93436.1	0.319446	0.001938	0	0.307059	0.022833	0.777692	hypothetical protein [Enterococcus phage VPE25]
Phage_SCO93437.1	1	0.002067	0.022713	0.178	0.121651	0.695862	hypothetical protein [Enterococcus phage VPE25]
Phage_SCO93438.1	0.003273	0	0	0.360071	0.048783	0.588842	Thymidine kinase [Enterococcus phage VPE25]
Phage_SCO93442.1	0	0	0	0.203429	0.059184	0.555478	DNA polymerase III alpha subunit [Enterococcus phage VPE25]
Phage_SCO93443.1	0.416955	0.04336	0.000459	0.376918	0.046857	0.94815	hypothetical protein [Enterococcus phage VPE25]
Phage_SCO93444.1	0.047911	0	0	0.1796	0.015	0.781929	hypothetical protein [Enterococcus phage VPE25]
Phage_SCO93447.1	0.632872	0.095136	0.01693	0.207448	0.01875	0.5628	hypothetical protein [Enterococcus phage VPE25]
Phage_SCO93448.1	0.412824	0	0	0.1504	0	0.938568	hypothetical protein [Enterococcus phage VPE25]
Phage_SCO93449.1	0.052706	0	0	0.192348	0.035158	0.844825	hypothetical protein [Enterococcus phage VPE25]
Phage_SCO93450.1	0.0512	0.014	0.003688	0.726776	0.434937	0.802909	hypothetical protein [Enterococcus phage VPE25]
Phage_SCO93451.1	0	0	0	0.212222	0.820889	0.464	Deoxyuridine 5'-triphosphate nucleotidohydrolase [Enterococcus phage VPE25]
Phage_SCO93453.1	0.009189	0	0	0.248878	0.031778	0.347	Guanylate kinase [Enterococcus phage VPE25]
Phage_SCO93455.1	0	0	0	0.545421	0.084714	0.798516	hypothetical protein [Enterococcus phage VPE25]
Phage_SCO93456.1	0	0	0	0.163273	0.017647	0.922785	hypothetical protein [Enterococcus phage VPE25]
Phage_SCO93460.1	0.402914	0.014203	0.00506	0	0	0.916526	hypothetical protein [Enterococcus phage VPE25]
Phage_SCO93463.1	0	0	0	0.372938	0.139273	0.78918	DNA gyrase subunit B [Enterococcus phage VPE25]
Phage_SCO93464.1	0.407246	0.00903	0.000549	0.149667	0	0.675294	hypothetical protein [Enterococcus phage VPE25]
Phage_SCO93465.1	0	0	0	0.465314	0.643576	0.766519	DNA gyrase subunit A [Enterococcus phage VPE25]
Phage_SCO93467.1	0	0	0	0.2489	0.011	0.714571	hypothetical protein [Enterococcus phage VPE25]
Phage_SCO93468.1	0.153	0.094837	0.0015	0.94087	0.133415	0.619111	hypothetical protein [Enterococcus phage VPE25]
Phage_SCO93471.1	0.076981	0.092095	0.000824	0.247333	0	0.872438	hypothetical protein [Enterococcus phage VPE25]
Phage_SCO93473.1	1	0.226921	0.002947	0.464696	0.027125	0.877681	hypothetical protein [Enterococcus phage VPE25]
Phage_SCO93475.1	0.638286	0.061165	0.009857	0.243053	0.058417	0.921195	hypothetical protein [Enterococcus phage VPE25]
Phage_SCO93476.1	0.3205	0.014412	0.000452	0.147692	0	0.687351	hypothetical protein [Enterococcus phage VPE25]
Phage_SCO93477.1	0.039455	0.6292	0.023	0.274468	0.072436	0.969553	Phage tail length tape-measure protein [Enterococcus phage VPE25]
Phage_SCO93478.1	0.95195	0.0604	0.000438	0.370034	0.021714	0.492857	hypothetical protein [Enterococcus phage VPE25]
Phage_SCO93479.1	0	0	0	0.202065	0.022759	0.991209	hypothetical protein [Enterococcus phage VPE25]
Phage_SCO93480.1	0.970795	0	0.004346	0.094	0.051163	0.44975	hypothetical protein [Enterococcus phage VPE25]
Phage_SCO93485.1	0	0	0	0.584923	0.239389	0.986318	prophage LambdaBa02, site-specific recombinase, phage integrase family [Enterococcus phage VPE25]
Phage_SCO93486.1	0.006824	0	0	0.269652	0.027484	0.284	N-acetylmuramoyl-L-alanine amidase [Enterococcus phage VPE25]
Phage_SCO93488.1	1	0.037405	0.000812	0.2424	0.012571	0.91232	hypothetical protein [Enterococcus phage VPE25]
Phage_SCO93490.1	0	0	0.00056	0.64865	0.125938	0.671484	hypothetical protein [Enterococcus phage VPE25]
Phage_SCO93491.1	0	0	0	0.243351	0.020889	0.377	hypothetical protein [Enterococcus phage VPE25]
Phage_SCO93492.1	0	0	0	0.424706	0.716644	0.364	Phage endopeptidase [Enterococcus phage VPE25]
Phage_SCO93493.1	0.164918	0	0.000467	0.357614	0.138957	0.791644	hypothetical protein [Enterococcus phage VPE25]
Phage_SCO93494.1	0	0	0	0.828455	0.01579	0.341778	Phage tail length tape-measure protein [Enterococcus phage VPE25]
Phage_SCO93496.1	0	0	0	0.18781	0.027636	0.890588	hypothetical protein [Enterococcus phage VPE25]
Phage_SCO93497.1	0	0	0	0.673831	0.089474	0.787294	Phage major tail protein phi13 [Enterococcus phage VPE25]
Phage_SCO93498.1	0.108218	0	0	0.201053	0.006182	0.416	hypothetical protein [Enterococcus phage VPE25]
Phage_SCO93499.1	0.016976	0	0	0.217067	0.021692	0.912703	hypothetical protein [Enterococcus phage VPE25]
Phage_SCO93500.1	0.117825	0	0	0.3028	0.073778	0.76832	hypothetical protein [Enterococcus phage VPE25]
Phage_SCO93501.1	0.050468	0.002138	0.001892	0	0	0.871692	hypothetical protein [Enterococcus phage VPE25]
Phage_SCO93502.1	0.050286	0.002214	0	0.378857	0.0284	0.647059	prophage pi2 protein 34 [Enterococcus phage VPE25]
Phage_SCO93503.1	0	0	0	0.313057	0.014286	0.318	hypothetical protein [Enterococcus phage VPE25]
Phage_SCO93504.1	0	0	0	0.171429	0	0.636	hypothetical protein [Enterococcus phage VPE25]
Phage_SCO93505.1	0	0	0	0.376414	0.026824	0.618963	hypothetical protein [Enterococcus phage VPE25]
Phage_SCO93506.1	0.009444	0.002	0.000483	0.529622	0.445679	0.563455	hypothetical protein [Enterococcus phage VPE25]
Phage_SCO93508.1	0.399167	0	0	0.276909	0.094915	0.957524	hypothetical protein [Enterococcus phage VPE25]
Phage_SCO93509.1	0.015053	0	0	0.252103	0.02	0.550095	Phage-related protein [Enterococcus phage VPE25]
Phage_SCO93510.1	1	0.059654	0	0.269714	0	0.679282	hypothetical protein [Enterococcus phage VPE25]
Phage_SCO93512.1	0.027163	0.005354	0.003595	0.614278	0.861451	0.856451	hypothetical protein [Enterococcus phage VPE25]

### Sheet: %NSAF
Accession	NSAF%	NSAF%	NSAF%	NSAF%	NSAF%	NSAF%	NSAF%	NSAF%	NSAF%	NSAF%	NSAF%	NSAF%	NSAF%
	Ph_0min_S1	Ph_0min_S2	Ph_0min_S3	Ph_10 min_S1	Ph_10min_S3	Ph_10min_S4	Ph_20min_S1	Ph_20min_S3	Ph_20minS4	Ph_40min_S1	Ph_40min_S2	Ph_40min_S3	Ph_40min_S4
Phage_SCO93380.1	0	0	0	0.110716	0	0.529114	0.390383	0	0.487432	0.552654	0.392837	0.786233	0.36546
Phage_SCO93381.1	0.745874	0.565614	0.489131	0.481157	0.559916	0.541048	0.424138	0.462166	0.290749	0.2649	0.261104	0.310624	0.336333
Phage_SCO93382.1	1.14287	1.07852	0.959329	0.682323	0.49369	0.519523	0.356802	0.290526	0.390345	0.259773	0.361096	0.365833	0.244313
Phage_SCO93383.1	0.566864	0.573155	0	0.301147	0	0.246718	0.227538	0.0720505	0.31567	0.0536864	0	0.0277734	0.0568029
Phage_SCO93386.1	1.02622	0	0	0.051922	0	0.0992544	0.137307	0.0869575	0.342883	0.097191	0.0736908	0.167598	0.13711
Phage_SCO93388.1	0	1.92889	2.6689	0.0965216	0.100498	0.64579	0.595584	0.808258	1.41647	1.26473	0.342473	1.30856	0.700933
Phage_SCO93389.1	5.09913	5.15572	5.10708	2.97277	2.87546	3.74929	1.64362	2.72504	2.24583	2.09634	2.50902	2.13492	2.39222
Phage_SCO93390.1	0	0	0	0.239006	0	0	0.421366	0	1.05223	0.298258	0.084803	0.462891	0.315571
Phage_SCO93393.1	0	0	0.74348	0	0	0.102799	0.663651	0.270189	0.31567	0.268432	0.152645	0.416602	0.568029
Phage_SCO93394.1	1.82355	2.5813	0.765347	0.166074	0	0.264557	0.731968	0.23178	0.365574	0.483573	0.31427	0.571806	0.511643
Phage_SCO93395.1	0.272531	0.275555	0.571908	0.124099	0	0.0395382	0.182322	0.0346396	0.0303529	0.0774324	0.0880646	0.106821	0.0546181
Phage_SCO93397.1	2.86158	0.964444	2.00168	4.70543	2.33657	3.21742	1.72294	3.27345	2.62932	2.23586	2.59424	2.10304	2.36565
Phage_SCO93398.1	0.17842	0.1804	0.936036	1.84155	1.69183	1.96724	0.740043	1.56477	1.27176	1.21663	1.0762	1.10145	0.858173
Phage_SCO93399.1	0	0	0	0.0299948	0	0.0573382	0.211522	0.125586	0.110044	0.131008	0.148996	0.116184	0.118811
Phage_SCO93400.1	0	0	0	0	0	0.156434	0.288544	0.890841	0.360276	0.204242	0.232286	0.21132	0.378171
Phage_SCO93401.1	1.20977	1.2232	1.90403	3.85616	2.96346	2.63266	1.214	1.99896	2.22316	3.49453	3.7789	2.90436	2.66696
Phage_SCO93402.1	0.14377	0	0	0.741957	0.613473	1.1889	0.692505	0.603031	0.704539	0.653574	0.774288	0.690311	0.61948
Phage_SCO93403.1	0.52395	0.706353	0	0.848302	0.91085	2.53378	1.61239	1.6871	1.90625	1.7864	1.5802	1.45468	1.62758
Phage_SCO93404.1	0.231779	0.468702	1.21597	0.809158	0.03663	0.773396	0.806305	0.559738	0.826052	0.570732	0.424411	0.47695	0.51096
Phage_SCO93406.1	4.46714	5.91845	3.23252	11.4801	11.5878	5.60926	3.85412	4.56189	3.82578	3.92436	4.76187	3.13961	3.61192
Phage_SCO93407.1	1.24002	1.25378	1.30109	0.0470543	0.440934	0.314823	0.91252	0.591039	1.20842	1.43863	0.467476	1.15433	0.962986
Phage_SCO93408.1	0.3493	1.05953	1.46602	0.159057	0.441624	1.01351	1.54229	0.754754	2.13966	1.29018	0.940596	1.71139	2.0651
Phage_SCO93409.1	4.73714	6.76194	5.11664	14.3383	9.51228	5.88208	6.00269	4.16162	3.78627	3.78708	4.127	3.63161	3.96503
Phage_SCO93410.1	1.57462	0.796049	1.10145	1.23486	0.456228	0.342664	0.948073	0.266854	0.555345	0.397677	0.508818	0.720052	0.710036
Phage_SCO93413.1	0	0	0.211559	0.0612088	0.191191	0.0292518	0.215821	0.0512554	0.0224562	0.0954789	0.0434357	0.138303	0.101021
Phage_SCO93415.1	0	0	0	0.0941086	0.587912	0.809544	0.995477	1.18208	1.03579	1.52671	1.26886	0.850561	0.745538
Phage_SCO93418.1	0	0.808888	0.839413	0		0	0.321121	0	0.0891004	0.0378836	0	0.0783928	0.0400827
Phage_SCO93419.1	1.18804	0.900917	0.623277	0.360656	0.140817	0.215447	0.437135	0.302008	0.43003	0.196904	0.287924	0.320143	0.357144
Phage_SCO93420.1	0.660085	0.381377	0.593653	0.229009	0.0894163	0.246249	0.391125	0.131841	0.262558	0.178615	0.182826	0.203285	0.198432
Phage_SCO93422.1	0.16316	0.0824853	0.42799	1.17636	0.683319	1.39658	0.436613	0.705099	0.699614	0.571743	0.834779	0.663502	0.686679
Phage_SCO93423.1	6.69609	8.77644	9.88828	1.1293	0.823077	1.69105	2.22323	1.89132	1.29819	2.41924	2.40416	2.11425	2.38572
Phage_SCO93425.1	0	0.321481	0	0.289565	0.401991	0.184511	0.340334	0.202065	0.141647	0.210788	0.136989	0.280405	0.0955817
Phage_SCO93429.1	0.751525	0.759865	0	0.114071	0.11877	0.109029	0.100553	0.191043	0.418502	0.213526	0.404741	0.147283	0.376534
Phage_SCO93430.1	0.870187	1.17312	0.913045	0.440274	0.0458411	0.210408	0.31048	0.147472	0.226138	0.109885	0.187459	0.255808	0.232526
Phage_SCO93431.1	1.94166	0.535421	0.740834	2.06302	3.54281	2.63766	1.27534	2.08651	1.8283	2.03951	2.26252	2.12748	1.8749
Phage_SCO93432.1	6.11022	3.27072	6.03404	2.56412	3.35138	1.8772	1.49081	1.78168	1.40107	1.56585	1.43243	1.5849	1.29659
Phage_SCO93433.1	0.986376	0.712373	1.18281	4.23488	4.16438	4.10905	2.24359	3.20594	1.97742	2.64238	2.71683	2.94106	2.66869
Phage_SCO93434.1	1.42531	0.576449	2.09371	0.0432683	0.0901015	0.248136	1.0298	0.217394	0.380981	0.43196	0.399159	0.893858	0.771246
Phage_SCO93435.1	0.620008	0.313444	0	0.376434	0.195971	0.314823	0.331826	0.315221	0.43158	0.249558	0.217043	0.349338	0.326173
Phage_SCO93436.1	0	0	0	0	0	0.177678	0.0819322	0.311329	0.272801	0.231978	0.197874	0.240017	0.245444
Phage_SCO93437.1	0	0	0	0	0	0	0.210683	0.10007	0.263058	0.0745645	0.084803	0	0.157786
Phage_SCO93438.1	0.491095	0.248273	0.515283	0.447249	0.737315	2.13741	1.2156	2.09107	1.50412	2.32553	1.87784	1.75646	1.59934
Phage_SCO93442.1	0.539137	0.27256	0.525285	0.473465	0.426023	0.413432	0.309154	0.17621	0.227317	0.222478	0.199103	0.271697	0.258546
Phage_SCO93443.1	0	0	0	0	0.279958	0	0.948073	0	0.986469	0.50331	0.127204	0.462891	0.532527
Phage_SCO93444.1	1.11462	0.563495	0	0.169184	0.352307	0.97024	2.5353	1.98341	1.98624	2.53352	2.10102	1.69293	1.61952
Phage_SCO93447.1	9.86532	5.81863	1.43767	0.956684	0.779552	1.23245	1.20997	1.4629	1.06822	1.32362	1.15117	1.45005	1.12586
Phage_SCO93448.1	0	0	0	0	0	0.0757468	0.279432	0.199087	0.465198	0.346136	0.168713	0.30697	0.261592
Phage_SCO93449.1	0	0	0	0	0.170409	0.156434	0.288544	0.274105	0.240184	0.255302	0.232286	0.21132	0.216098
Phage_SCO93450.1	3.81543	3.21481	0.667225	0.772173	1.10548	1.56835	1.10609	0.96991	0.991528	0.903377	1.2329	0.872371	0.764654
Phage_SCO93451.1	4.47044	2.58289	3.57381	3.90975	3.66709	2.99574	3.01919	2.46224	1.92044	2.45967	2.6369	2.31545	2.23981
Phage_SCO93452.1	0	0	0	0	0	0	0.0684176	0	0.113902	0	0	0	0
Phage_SCO93453.1	1.19808	0.484551	0.251418	0.76378	0.681637	2.01626	1.66714	1.85782	1.73466	1.63393	1.85829	1.9958	1.87285
Phage_SCO93455.1	0	0	0	0.414423	0.575327	0.92425	0.730625	0.404871	1.21634	0.56026	0.686204	0.936398	0.775177
Phage_SCO93456.1	0	0.278617	0	0.292782	0.217745	0.439752	0.847999	0.77054	0.398972	0.391464	0.593621	0.729053	0.55225
Phage_SCO93459.1	2.35074	2.13914	1.97322	0.0713619	0.0743017	0.306936	0.408885	0.23903	0.366536	0.222633	0.227883	0.207314	0.235557
Phage_SCO93460.1	0	0	2.40201	0	0	0	0.408401	0.290973	0.42494	0.289081	0.246581	0.224324	0.382327
Phage_SCO93463.1	0.307125	0.310533	0.241688	0.454518	0.41257	0.72405	0.636941	0.478199	0.581497	0.407219	0.570648	0.45895	0.584735
Phage_SCO93464.1	0	0.726827	0	0	0	0	0.384725	0.0913683	0.400306	0.408484	0.232286	0.352199	0.432196
Phage_SCO93465.1	0.60031	0.455229	0.551142	1.32122	0.74712	0.707619	0.793168	0.534111	0.585016	0.483259	0.541533	0.698538	0.518831
Phage_SCO93467.1	0	0	0	0.850013	1.77006	0.580318	1.71265	1.32189	4.09862	2.50032	2.75746	2.43018	3.6876
Phage_SCO93468.1	0.415068	0.419674	2.61307	0.0945023	0	0.0301086	0	0.0791349	0.0231139	0	0	0	0
Phage_SCO93471.1	0.472387	0.477629	0	0	0	0	0.316024	0	0.31567	0.134216	0.101764	0.231445	0.236679
Phage_SCO93473.1	0	0	0	0	0	0	0	0	0.387665	0.164827	0.0937296	0.255808	0.0871974
Phage_SCO93475.1	0.576752	0.583152	0.605158	0	0.0911491	0.0836738	0.385844	0.0733072	0.12847	0.109246	0.0621231	0.169547	0.115587
Phage_SCO93476.1	0.708581	0	0	0	0	0	0.189615	0.0900631	0.31567	0.33554	0.228968	0.138867	0.284014
Phage_SCO93477.1	2.20447	2.22894	1.92754	0	0	0.213213	0.0983187	0.280196	0.286441	0.208781	0.158299	0.14401	0.11045
Phage_SCO93478.1	0	0	1.53069	0	0.345831	0	0.390383	0.092712	0.406193	0.414491	0.471405	0.428855	0.804011
Phage_SCO93479.1	0.740308	0.748523	1.55354	1.79789	2.22295	1.12772	0.742893	1.0821	0.618383	0.631016	0.637921	0.689154	0.630554
Phage_SCO93480.1	0	0.737516	0.765347	0	0.115277	0.105823	0.585574	0.278136	0.487432	0.207245	0.0785674	0.214427	0.219276
Phage_SCO93484.1	2.94923	0.542174	0.281317	0.122087	0.042372	0.116691	0	0	0.0597214	0.0253922	0.0577577	0	0.0805986
Phage_SCO93485.1	0	0	0	0.231652	0.241195	0.354262	0.714701	0.116389	0.42494	0.216811	0.180826	0.329008	0.336448
Phage_SCO93486.1	0.130528	0	0	0.0990616	0.453827	0.662784	0.716045	0.829528	0.886784	1.17439	1.16693	1.18951	1.33412
Phage_SCO93488.1	0	0	0	0	0	0	0.291075	0	0.242291	0.0824134	0.0468648	0.127904	0.0871974
Phage_SCO93490.1	0	0.0958911	0.497549	1.29557	1.09414	0.770503	1.09128	0.783532	0.961194	0.772448	0.878513	0.966494	0.798281
Phage_SCO93491.1	0.231779	0.0781169	0.324259	0.433896	0.35409	0.773396	0.723607	0.667757	0.731401	0.812195	0.873788	0.764635	0.689022
Phage_SCO93492.1	0.229633	0.348271	0.542121	1.07179	1.56958	0.841193	0.829564	0.744271	0.728891	0.66875	0.797678	0.725677	0.673055
Phage_SCO93493.1	0	0.189966	0.788539	0.513319	0.0296925	0.245316	0.477628	0.310445	0.418502	0.533814	0.323793	0.349798	0.357707
Phage_SCO93494.1	0.195586	0.158205	0.287307	0.58187	0.593476	0.476703	0.471046	0.46239	0.474874	0.485316	0.535101	0.448471	0.47429
Phage_SCO93496.1	0	0	0	0.410655	1.28272	1.76628	2.59427	2.86564	3.41498	2.94665	2.13703	2.73947	2.75623
Phage_SCO93497.1	7.50058	7.33918	9.39323	6.16985	9.67426	5.86206	5.4387	9.65652	6.06317	6.55367	7.06264	6.25918	6.57043
Phage_SCO93498.1	0	0	0	0	0.313553	0.115135	0.796381	0.302612	1.06065	1.61596	1.19674	1.28313	1.23262
Phage_SCO93499.1	0	0	0	0.0505281	0.105219	0.0482949	0.222702	0.084623	0.148301	0.126109	0.107569	0.195719	0.100072
Phage_SCO93500.1	0	0	0	0.062739	0.0653236	0.539696	0.331826	0.315221	0.506387	0.391464	0.311651	0.405029	0.372769
Phage_SCO93501.1	0.370154	1.12279	1.94192	0.0561842	0	0.0537011	0.841945	1.03505	0.700835	0.701129	0.27909	0.725426	0.741828
Phage_SCO93502.1	0	0.172935	0	0.025961	0.0540609	0.124068	0.228845	0.0434787	0.114294	0.178183	0.165804	0.301677	0.119972
Phage_SCO93503.1	5.82808	14.6692	9.75817	12.7235	15.6385	18.4036	17.8356	19.5279	13.7829	16.8408	19.26	17.9468	17.6692
Phage_SCO93504.1	0.253064	0.383809	0.265529	2.66961	2.15968	2.29463	2.74264	3.50603	3.18489	3.24755	3.03928	3.01292	3.33463
Phage_SCO93505.1	0.232867	0.353177	0.244336	0.972013	1.43528	1.30068	1.24629	1.28752	1.49128	1.12477	1.5175	1.34629	1.33007
Phage_SCO93506.1	0	0.264882	0.183252	0.25184	0.138008	0.266047	0.210312	0.0665959	0.155612	0.140596	0.188119	0.162582	0.183759
Phage_SCO93508.1	0	0	0	0	0	0.565973	0.59654	0.283345	0.49656	0.263908	0.300145	0.382275	0.446764
Phage_SCO93509.1	0	0.307675	0.319286	0.369506	0.0961819	0.397322	0.732866	0.309419	1.05062	1.00868	0.786639	0.894543	0.91477
Phage_SCO93510.1	0	0	0	0	0	0	0.294956	0	0.0818404	0.173984	0.118724	0.14401	0.11045
Phage_SCO93512.1	2.60143	1.57818	0.909853	0.605454	0.438536	0.528374	0.533705	0.374738	0.560149	0.295651	0.336247	0.390867	0.434462
